# Heterotopic reduction of forelimb progenitors underpins development of the vestigial emu wing; implications for vertebrate limb evolution

**DOI:** 10.1101/2022.11.23.516993

**Authors:** Axel H Newton, Sarah M Williams, Belinda Phipson, Andrew J Pask, Andrew T Major, Craig A Smith

## Abstract

The tetrapod limb has evolved a broad diversity of form and function, enabling vertebrates to adapt to a wide range of environments. One of the most striking examples of this is the evolution of powered flight in birds. However, during the avian radiation, flightless ratites (Paleognathae) secondarily evolved multiple instances of wing reductions, utilizing distinct molecular mechanisms, and displaying heterochrony with flighted birds (Neoaves). Among ratites, the emu displays the most marked reduction of wing anatomy, developing a small wing with a single clawed digit. This major divergence from the typical avian pattern provides a robust model to determine the mechanisms underpinning developmental plasticity in the tetrapod limb. To interrogate the ontogenetic origins of vestigial wing development, we applied comparative single cell transcriptomics of the embryonic emu forelimb field with the chicken, as it possess a typical wing. Stunted wing development in the emu occurs through a heterotopic reduction of lateral plate mesoderm (LPM)-derived limb progenitor cells, and accompanying downregulation of genes associated with LPM development and early limb initiation. Here, forelimb bud initiation and outgrowth is altered by changes to the specification and allocation of limb progenitor cells, acting as an underlying template for pre- and post-patterning mechanisms. These findings provide novel insights into the evolution of limb development in tetrapods, and emphasizes an important, yet underappreciated role for heterotopy as major driver of limb disparity.

**Significance statement:** Animals exhibit a striking variety of morphologies, yet our understanding of how these forms evolve and arise during development are lagging. The emu is a large, flightless bird which has evolved a vestigial wing. This model allows detailed interrogations into the mechanisms which underlie evolution and development of a distinct morphological structure. Through application of comparative single cell transcriptomics between the emu and chicken, we identify an early embryological mechanism, heterotopy, underlying the evolution and vestigial development of the emu wing. This mechanism features reduced allocation of limb bud progenitor cells in the lateral plate mesoderm (LPM). This data provides new information on the mechanisms that underpin evolutionary diversity in morphological features.
