## Supplementary material for "Heterotopic reduction of forelimb progenitors underpins development of the vestigial emu wing; implications for vertebrate limb evolution": Table S1

### Sheet: Sheet1
Chicken				Emu
Stage	Day	Total cells	Cells after threshold	Stage	Day	Total cells	Cells after threshold
HH10	e1.5	5273	1210	HH10	e3.5	11685	1231
HH14	e2.5	6856	1313	HH14	e4.5	1471	595
HH18	e3.5	3226	739	HH18	e5.5	2993	852
Total		15355	3262	Total		16149	2678
